# Capturing site-specific heterogeneity with large-scale N-glycoproteome analysis

**DOI:** 10.1101/524983

**Authors:** Nicholas M. Riley, Alexander S. Hebert, Michael S. Westphall, Joshua J. Coon

**Affiliations:** Genome Center of Wisconsin, University of Wisconsin-Madison, Madison, WI, 53706, USA; Departments of Chemistry, University of Wisconsin-Madison, Madison, WI, 53706, USA; Departments of Biomolecular Chemistry, University of Wisconsin-Madison, Madison, WI, 53706, USA; Morgridge Institute for Research, Madison, Wisconsin, USA

## Abstract

Protein glycosylation is a highly important, yet a poorly understood protein post-translational modification. Thousands of possible glycan structures and compositions create potential for tremendous site heterogeneity and analytical challenge. A lack of suitable analytical methods for large-scale analyses of intact glycopeptides has ultimately limited our abilities to both address the degree of heterogeneity across the glycoproteome and to understand how it contributes biologically to complex systems. Here we show that N-glycoproteome site-specific microheterogeneity can be captured via large-scale glycopeptide profiling with methods enabled by activated ion electron transfer dissociation (AI-ETD), ultimately characterizing 1,545 N-glycosites (>5,600 unique N-glycopeptides) from mouse brain tissue. Moreover, we have used this large-scale glycoproteomic data to develop several new visualizations that will prove useful for analyzing intact glycopeptides in future studies. Our data reveal that N-glycosylation profiles can differ between subcellular regions and structural domains and that N-glycosite heterogeneity manifests in several different forms, including dramatic differences in glycosites on the same protein.

---

As insights into the role of glycosylation in health and disease continue to emerge, new technologies are required to improve the depth and breadth of glycoproteome analysis.^1–4^ Especially needed are methods for intact glycopeptide analysis – an approach that preserves biological context of the modification and enables understanding of proteome wide glycan heterogeneity.^5,6^ The recent investment in glycoscience technology development made by the National Institutes of Health Common Fund program evince this importance and need.^7^ Mass spectrometry (MS)-based methods are the premier approach to glycoproteome characterization. The bulk of our glycoproteome knowledge comes from methods that enzymatically cleave the glycan from the peptide and then sequence each molecular class separately. This approach has revealed a stunning diversity of hundreds of unique N-linked glycan structures that can decorate proteins. The specific residues that carried the modification can likewise be identified; however, the information of which glycan structures go on which sites is lost. For this reason, one cannot determine whether particular sites or classes of proteins have preference for one structure or another nor ultimately what the functional roles of the various glycans are. It is known that glycan heterogeneity can affect structure and function, such as binding specificities in immunoglobulins,^8,9^ but the functional effects of heterogeneity across the glycoproteome remain largely uncharacterized.

To gain a better understanding of glycan heterogeneity at a given site one can analyze intact glycopeptides. Similar to many other post-translational modifications (PTMs), glycopeptides require enrichment prior to analysis because of low stoichiometry and suppressed ionization efficiency compared to unmodified peptides.^10^ Other methodological factors, e.g., MS acquisition speeds, online and offline chromatographic separations, choice of protease, also influence PTM characterization and must be considered in glycopeptide analysis.^2,5,6,10^ Unlike the majority of other PTMs, however, the glycan can be as large or larger than the peptide itself. Beyond that, it has been challenging to find tandem mass spectrometry dissociation methods that can cleave both the peptide backbone and glycosidic bonds to offer successful peptide and glycan composition determination. As such, multiple dissociation strategies (mainly electron-driven dissociation and collision-based methods) are increasingly used to access both glycan and peptide information from intact glycopeptides.^11,12,21–26,13–20^ Even with these methods, large-scale analysis of intact glycopeptides remains largely limited to fewer than ∼1,000 unique glycosite identifications from any one system or tissue (approximately an order of magnitude behind other PTMs),^27–32^ and few studies assess heterogeneity across the glycoproteome with site-specific resolution.

Activated-ion electron transfer dissociation (AI-ETD) has rapidly developed as a highly effective tandem MS approach for proteomic applications.^33–41^ The method uses concurrent infrared (IR) photoactivation to improve dissociation efficiencies and increase product ion generation in electron transfer dissociation (ETD) reactions.^11,42^ We report here that the combination of simultaneous vibrational activation from IR photon bombardment and electron-driven dissociation via ETD is particularly well-suited for intact glycopeptide fragmentation. Using an AI-ETD-enabled method for large-scale glycoproteomic analysis, we characterize 5,662 unique N-glycopeptides mapping to 1,545 unique N-glycosites on 771 glycoproteins and use this dataset to explore profiles of heterogeneity present at multiples levels of proteomic information, from glycosites to subcellular regions.
