## Supplementary material for "Capturing site-specific heterogeneity with large-scale N-glycoproteome analysis": Glycans

### Sheet: Summary of Headers
Glycans
Glycan	Glycan identity
Mass	Glycan mass
Localized	TRUE = the glycosite is considered localized
UniqueSeqLocalized	Number of unique peptide sequences this glycan was identified with
ProteinsLocalized	Number of proteins this glycan modified
LocalizedUniprotIDs	Identity of modified proteins

### Sheet: Glycans
Glycan	Mass	Localized	UniqueSeqLocalized	ProteinsLocalized	LocalizedUniprotIDs
HexNAc(1)	203.079	TRUE	39	27	Q91ZX7;A0A087WPX3;P14231;P35438;P15209;Q99PH1;A2AMH4;G5E8G3;Q00493;Q61207;P97300;Q9WTR5;Q6P6I8;Q9R1V6-10;P97300-3;Q9WTS6-2;P01831;Q810U4;O08532-4;Q9R1V6-11;O54991;P21995;Q05186;Q80T79;Q61330;P56528;Q99JP7
HexNAc(2)	406.159	TRUE	29	23	Q80UG2;Q9WTS5;P15209;P55066;P14231;Q6P6I8;O08532-4;Q7TPD3;Q9WV18;Q99JP7;Q810U4;Q61735-2;Q61735;Q9WTR5;Q99P47;E9PWX1;P11627;A0A087WPX3;Q63912;P14094;P97300;P21995;P01831
HexNAc(2)Fuc(1)	552.217	TRUE	1	2	A0A0R4J0I9;Q91ZX7
HexNAc(2)Hex(1)	568.212	TRUE	44	36	Q80UG2;Q6P6I8;Q64455;Q9CQF9;P15209;G5E8G3;Q9WTR5;P24668;P55066;P14231;A2AFG7;O08532-4;Q9DB72;Q9QY33;P01831;P70336;Q7TNR6;Q8CGM1;Q9JKF6;Q810U4;Q7TPD3;Q91ZX7;Q99JP7;E9PWX1;Q61207;Q61735-2;Q80Z24;A0A087WPX3;P35438;Q61735;Q61739;P11881-3;O55026;Q01097;Q8C129;P21995
HexNAc(2)Hex(1)Fuc(1)	714.269	TRUE	5	5	Q9EQG7;O35405;Q9Z1L5;A0A0R4J0I9;Q8R493
HexNAc(2)Hex(2)	730.264	TRUE	73	55	P14231;P12960;P56528;A0A087WPX3;O35405;E9PWX1;Q61739;P11881-3;P15209;Q00493;P70699;G5E8G3;Q68FM6;Q61207;P20917;P55066;Q6P6I8;A2AFG7;Q61735;Q9DB72;Q9QY33;P21661;Q9ESN9;P01831;P43406;Q6NXK7;P70336;Q7TNR6;Q8CGM1;Q99P47;B0V2N1-6;Q810U4;Q7TPD3;P35438;O35841;Q91ZX7;Q99JP7;A2A699;Q61735-2;Q8C129;O08532-4;Q80UG2;Q64455;Q9JI18;Q9WV54;P70232;Q7M729;Q01097;P11627;Q80TS3-2;Q9D7N9;Q9CQF9;Q9WTR5;P63137;Q8BJ83
HexNAc(2)Hex(2)Fuc(1)	876.322	TRUE	11	11	Q61207;P24638;Q91ZX7;O35136;O35405;Q99M71;P12960;Q60675;A0A0R4J0I9;P17047;P43006
HexNAc(2)Hex(3)	892.317	TRUE	169	111	P14231;P12960;Q80UG2;P16675;F8VQJ3;O08532-4;Q69ZF7;Q61735;O89023;P56528;A0A087WPX3;Q6PD26;Q6KAS7;Q810U4;Q9D7N9;O35405;Q9EQG7;Q61739;Q60675;E9PWX1;Q9JKR6;Q91ZX7;P11881-3;P15209;Q00493;Q64455;Q9WTS5;Q9CQF9;Q99PH1;Q63912;Q6P6I8;P11438;P17047;G5E8G3;O35136;O35409;A2AL83;E9PXF0;Q07113;P20917;P97300;P01831;Q61072;O88325;P70699;Q8VEK0;P55066;Q9R1V6-10;A2AFG7;P97300-3;Q9JL56;Q61361;Q69ZU6;Q8VEB4;Q8BJ83;Q…
HexNAc(2)Hex(3)Fuc(1)	1038.38	TRUE	214	134	P12960;Q60625;Q61207;P17439;Q8K4Q8;O35136;Q810U4;O89023;Q91ZX7;Q6P6I8;A0A087WPX3;P13595;Q8BYI9;O35405;Q8BGU2;P10852;P11438;P22723;P70665;Q9JJX6;Q8BME9;Q8BGN3;Q71M36;Q9JKR6;F8WIR1;Q62443;Q07113;P11881-3;Q29ZQ5;A2AFG7;Q80V42;P21995;Q9Z0L8;P24638;Q69Z26;Q9WUU7;P09242;P11247;P14231;P15209;Q99KF1;P17047;Q9EQG7;O88307;O35409;O09159;Q62351;Q9WVJ3;Q99M71;Q6PHS9;Q8CJH3;B9EKR1;P04925;Q6V4S5;Q08890;Q9JIS5;Q…
HexNAc(2)Hex(4)	1054.37	TRUE	303	180	Q80UG2;P14231;P12960;F8VQJ3;Q9CQF9;Q6P6I8;Q80VP8;Q61739;Q6PD26;Q80X71;A0A087WPX3;Q69ZF7;Q8C129;P15209;Q8BM72;Q61207;Q91ZX7;O08532-4;P01831;O08545;P35438;Q810U4;P57716;O89023;Q8CJH3;Q9JKR6;Q9D7N9;Q9WTR5;P97300;P10852;B1AVY2;Q60625;F8WIR1;Q07113;P11881-3;P11438;Q00493;Q64455;Q7M729;Q9WTS5;Q9JI18;B1AS29;Q61330;Q99PH1;Q63912;P70699;A2AMH4;G5E8G3;P62812;O35136;Q68FM6;O88307;E9Q2S0;A2AL83;O55026;E9PXF0…
HexNAc(3)Hex(3)	1095.4	TRUE	18	14	P12960;F8VQJ3;P56528;Q8VCM8;P14231;A2AFG7;E9QNF7;P97927;E9PWX1;B2RXS4;O08532-4;Q810U4;P11627;Q6P6I8
HexNAc(2)Hex(4)Fuc(1)	1200.43	TRUE	24	18	Q61207;Q9JKR6;F8WIR1;P11881-3;P17047;Q8R366;P20917;Q6P6I8;A2AFG7;Q61735;Q8K209;P01831;P70699;Q9QYS2;P56695;Q05186;Q91ZX7;P24638
HexNAc(2)Hex(5)	1216.42	TRUE	1136	530	P14231;Q91ZX7;Q61739;F8VQJ3;P07214;Q80UG2;Q9JIA1;Q810U4;Q9CQF9;Q6P6I8;O35598;Q80TR1;A2AFG7;Q9QZC2;O08532-4;Q60675;Q8BH27;P16305-3;Q60673;Q61207;P21661;P16675;P57716;Q8BM72;Q9R0A1;Q8C129;A0A087WPX3;Q61735;P12960;Q6PD26;Q9R0M0;P97449;P15209;O89023;O08545;Q6P1D5;Q7TT36;Q8C3Q5;Q9R1V6-16;P61215;Q9WVB4;B2RXS4;P55066;Q99MR3;Q6IMP4;Q80VX2;Q61001;E9QNF7;Q8CJH3;P35438;Q99J85;Q69Z26;Q6KAS7;B9EKR1;O35409;Q8R…
HexNAc(3)Hex(3)Fuc(1)	1241.45	TRUE	101	67	Q91ZX7;O35136;Q810U4;P12960;Q6P6I8;A0A087WPX3;P10852;P22723;Q9JKR6;P11881-3;Q29ZQ5;Q8BXZ1;O08532-4;Q6PHS9;Q69Z26;Q99KF1;Q8BYI9;P02468;A2AFG7;Q8CJH3;Q640R3;Q922J6;B9EKR1;Q9QYS2;Q60625;O35405;P01831;Q61292;F8VQJ3;Q61361;P01872;Q14BI2;Q9DB72;Q05186;P29533;Q8BJD1;P35438;E9PYN1;Q6P9K9;Q61490;Q80T41;Q8BGN3;Q61207;Q8JZM4;P97927;Q8BGU2;B2RXS4;Q9CQF9;P14231;P15209;A0A0R4J0I9;Q80VM5;O09117;Q9QUP5;F7BJK1;Q8…
HexNAc(3)Hex(4)	1257.45	TRUE	19	12	P97300;P14231;Q91ZX7;Q6P6I8;F8VQJ3;A2AFG7;Q7TPD3;O08532-4;Q9WTR5;Q64676;E9PWX1;Q9JKF6
HexNAc(4)Hex(3)	1298.48	TRUE	9	9	Q8VCM8;Q61292;P01872;P01831;F8VQJ3;Q9CR89;A2AFG7;P06800;Q9CQF9
HexNAc(2)Hex(5)Fuc(1)	1362.48	TRUE	70	52	Q91ZX7;Q9JIA1;Q91V14;F8WIR1;Q9JKR6;P11881-3;P15209;Q29ZQ5;Q9Z0L0;Q71M36;P24638;Q61207;O09159;P14231;P14094;Q8CJH3;Q8R366;Q640R3;Q810U4;Q9QYS2;Q08890;A2AFG7;Q9QY33;Q69ZU6;O55026;P08113;P24668;P56695;Q05186;Q61735;A0A087WPX3;Q3TCN2;Q9JI18;Q63912;F6Z2M6;Q9JIS5;P11438;Q9WTR5;Q6P6I8;P02468;Q9DB72;Q8C172;P70699;P18242;Q80V42;Q9DBG6;Q3TVI8;B9EKR1;P09470;P01831;Q99M71;O88325
HexNAc(2)Hex(6)	1378.48	TRUE	568	345	Q61739;Q9CQF9;P14231;Q9EPK6;P21661;O08545;Q3USX9;Q80VX2;Q8K135-2;Q810U4;P62812;P57716;Q80UG2;P16675;Q61207;F8VQJ3;Q62470-2;Q6PD26;P09470;Q80TS3-2;Q7TT36;J3QJX3;Q60841;Q8BM72;Q61001;Q61735;P39038;A0A087WPX3;Q7M729;O89023;O08532-4;Q9QY81;Q9JKR6;Q9D7N9;Q9WTR5;P97300;P70699;P18572;P01831;Q8BGU2;Q6DFY8;P35438;Q9Z2L6;Q6AXF6;F8WIR1;P11438;B1AVY2;Q8R4F1;P15208;O88668;A0A0R4J138;Q8K297;Q64689;P16305-3;Q5F…
HexNAc(3)Hex(4)Fuc(1)	1403.51	TRUE	21	17	Q60625;P02468;A2AFG7;Q61292;P01831;O08532-4;P70336;Q9WTS6;F8VQJ3;P01872;Q80V42;Q29ZQ5;Q9QYS2;O88507;Q05186;E9QNF7;Q91ZX7
HexNAc(3)Hex(5)	1419.5	TRUE	78	59	Q91ZX7;P07214;A0A087WPX3;Q6KAS7;P11881-3;P15209;B2RXS4;Q00493;P12960;P17047;F6Z2M6;P14231;Q8R366;P20917;P24668;P55066;Q6P6I8;Q9R1V6-10;P97300-3;Q9R1V6-11;O08532-4;Q9QZC2;Q61735;A2AFG7;Q9QY33;O55026;P16092;E9PWX1;P01831;P21995;P43406;Q810U4;P97326;Q9JKF6;E9QNF7;F8VQJ3;Q7TPD3;Q6P5F6;Q61735-2;P11438;Q63912;Q8BMI0;Q8CJH3;Q9R1V6-16;Q640R3;Q9D7G0;Q9WTR5;Q61490;Q8C129;O35136;P70663;Q9JI18;Q64487;P63137;…
HexNAc(4)Hex(3)Fuc(1)	1444.53	TRUE	40	33	P07214;A0A087WPX3;Q8BXZ1;Q9Z2L6;Q99KF1;Q9ER58;Q8R1V4;P02468;Q91ZX7;Q922J6;Q6GQT6;P08113;Q61292;Q9DB72;Q9JKR6;Q9DBH5;F8VQJ3;Q8R366;P01872;Q99KY4;Q60625;Q61207;O09114;P14094;P59481;P01831;Q05186;E9PWX1;Q9WVH9;Q62443;Q9CQF9;Q8BH97;O88998
HexNAc(2)Hex(6)Phospho(1)	1458.44	TRUE	56	34	P70699;P18242;Q3TCN2;O88531;Q99M71;Q9WUU7;O89023;F8WIR1;O88668;Q9WVJ3;Q61207;Q571E4;Q8VEB4;O35448;Q8K0S5;Q80WM4;Q60675;P06797;P21460;Q9R013;P70665;Q9JIA1;P70663;P14231;A0A0R4J138;O88998;O88325;Q9QZC2;Q8BYI9;Q08890;Q8BHT6;Q9QWR8;Q9WV54;P01831
HexNAc(4)Hex(4)	1460.53	TRUE	7	5	F8VQJ3;P14231;Q99KF1;A0A0R4J138;Q9DBH5
HexNAc(5)Hex(3)	1501.56	TRUE	5	5	E9QNF7;A2AFG7;P97300-3;E9PWX1;Q61391
HexNAc(2)Hex(6)Fuc(1)	1524.53	TRUE	8	7	Q810U4;Q9JKR6;Q8R366;Q8K2C7;Q61207;Q60625;Q9DB72
HexNAc(2)Hex(7)	1540.53	TRUE	429	271	P57716;P07214;P14231;P21661;O08532-4;A2AJ26;O35598;O08545;Q62470-2;F8VQJ3;P39087;Q60841;E9Q9Q6;Q69ZF7;P97952;Q7M729;P70663;A0A087WPX3;Q91V14;Q9QY81;P97300;P70699;P18572;P01831;P35438;Q6AXF6;Q9EPK6;P09470;Q64444;Q63912;Q8BGY3;Q64449;P15208;Q8BXA5;E9Q941;E9PWX1;Q9JKR6;Q91ZX7;F8WIR1;Q62443;Q07113;P11881-3;Q8BXZ1;Q9Z0L0;P23819;Q9JI18;P46096;Q8BYI8;Q9CQF9;Q80X71;Q99MB3-2;P42703;Q91V24;B1AS29;Q61330;P7…
HexNAc(3)Hex(4)NeuAc(1)	1548.54	TRUE	2	2	P14231;A2AFG7
HexNAc(3)Hex(4)Fuc(2)	1549.57	TRUE	14	11	Q71M36;Q91ZX7;Q640R3;O35136;P29533;P43006;Q60625;P97370;Q9QUP5;A0A087WPX3;Q61207
HexNAc(3)Hex(5)Fuc(1)	1565.56	TRUE	80	56	Q6P6I8;Q91ZX7;Q9JIA1;O08532-4;P11438;Q80V42;P16092;B2RXS4;Q29ZQ5;Q9JI18;Q8R464;P15209;P24638;Q91VX5;E9QNF7;A2AFG7;Q8CJH3;Q8R366;Q640R3;Q922J6;Q8BYI9;Q9WTR5;Q9QYS2;Q61200;Q9R1V6-11;P01831;O09114;P70408;Q9DB72;O88998;O88507;Q9JKF6;Q7TPD3;Q6P5F6;Q07409;Q61490;P09470;A0A087WPX3;Q810U4;P97300;Q63912;O88307;P24668;Q80VM5;O09117;Q9R1V6;Q8HW98;Q61735;Q69ZU6;P01872;P70336;Q6P9K9;A2A8L5;P52793;P56528;Q9R1V…
HexNAc(3)Hex(6)	1581.56	TRUE	29	23	P09470;P14231;Q63912;P24668;Q9JK91;Q6P6I8;A2AFG7;E9PWX1;P01831;O08542;Q810U4;F8VQJ3;P15209;Q99MR3;P97449;Q8BXZ1;Q9D8B7;P97952;Q9Z218;Q61735;Q5SQX6;Q9WTR5;P62812
HexNAc(4)Hex(3)NeuAc(1)	1589.57	TRUE	2	2	Q8R366;Q29ZQ5
HexNAc(4)Hex(4)Fuc(1)	1606.59	TRUE	13	10	P02468;Q922J6;E9PWX1;P01831;Q9WTS6;F8VQJ3;Q3TYE5;P01872;Q9DB72;A2AFG7
HexNAc(4)Hex(5)	1622.58	TRUE	71	47	Q91ZX7;P70663;Q8CJH3;P97300;A0A0A6YY09;P15209;B2RXS4;A0A087WPX3;P42703;P14231;Q8R366;P20917;Q6P6I8;P01831;Q61735;A2AFG7;E9PWX1;Q64676;Q9WTR5;P70336;P97326;Q9JKF6;Q7TPD3;F8VQJ3;P52793;P61215;P17047;Q8VEK0;P97300-3;Q61361;O08532-4;Q6NXK7;O89001;P43406;O88998;P70206;E9QNF7;P12960;Q6P5F6;Q8C129;Q63912;F6Z2M6;O55026;O09114;Q9DB72;P20917-2;Q810U4
HexNAc(5)Hex(3)Fuc(1)	1647.61	TRUE	15	14	Q62443;Q8CJH3;O35136;O35405;Q01097;Q9DB72;O88998;E9PWX1;Q8BLQ9-2;Q922J6;P14094;P01831;A2AFG7;P70407
HexNAc(5)Hex(4)	1663.61	TRUE	1	1	Q99KW9
HexNAc(3)Hex(4)Fuc(1)NeuAc(1)	1694.6	TRUE	8	9	P18242;Q91ZX7;A2AFG7;Q61207;F8WIR1;Q60625;B9EKR1;P29533;P98086
HexNAc(2)Hex(8)	1702.58	TRUE	520	319	P57716;Q60841;Q61207;Q8BLF1;P07214;P21661;O08532-4;Q9Z1M0;Q9DB72;Q7TT15;A2AJ26;Q99MR3;Q8BGU2;Q80VX2;Q80UG2;Q6PD26;P39087;Q9JKR6;Q99J85;P24638;Q9R0M0;Q7M729;Q810U4;P70663;Q91ZX7;Q91V14;Q9QY81;Q9D7N9;P97300;Q8BYI9;O54991;Q9R1Q9;Q00493;P35438;Q6AXF6;E9Q035;Q64444;Q63912;P04925;Q8BXZ1;O88668;P22723;Q8BXA5;Q9CQF9;Q9R0B9;Q8BME9;Q3TDQ1;E9PVB5;Q61200;Q9Z2W8;P18052;E9PWX1;Q62443;P11881-3;Q9Z0L0;P23819;A2A…
HexNAc(6)Hex(3)	1704.63	TRUE	109	91	Q810U4;P46096;P35438;Q7M729;O54991;P10605;P12960;Q8BYI9;Q9D5T0;Q9Z2W9;Q80VM5;Q9Z247;Q64299;Q8BTV1;O35684;P14094;A0A087WPX3;O35405;Q9CQE7;Q9R1E6;P57716;P08113;Q9WU60;Q9Z2W8;P59481;Q571E4;Q9ER65;P11881-3;Q99JH7;Q05186;Q3UZV7;Q6P6J9;O88307;Q9JHG0;Q8CFG0;Q80V42;P55288;P70232;Q9WTS5;Q8C341;Q3TAS6;Q91YQ5;Q61001;Q91ZX7;Q9EQH2;Q62470-2;Q61165;Q07113;P23819;Q3UVK0;Q8C129;Q9R1V6-16;Q9QUR8;F2Z4A3;Q8BGQ4-2;O…
HexNAc(3)Hex(5)NeuAc(1)	1710.6	TRUE	2	2	Q4VA53;E9Q2S0
HexNAc(3)Hex(6)Fuc(1)	1727.61	TRUE	61	39	P07214;P10852;F8WIR1;P15209;Q9D8B7;Q640R3;P14231;Q922J6;Q9R1V6-11;Q62086;A2AFG7;P55066;A0A087WPX3;O09117;Q6P6I8;P01831;O55026;O89001;Q61735;E9PWX1;Q99JP7;Q9WTR5;P21995;O88998;Q9JKF6;E9QNF7;Q61490;Q99MR3;Q8R464;P97300;B2RXS4;Q68FM6;Q9R1V6-16;Q9R1V6;Q91ZX7;Q7TPD3;Q8C129;Q9ET22;Q29ZQ5
HexNAc(4)Hex(4)NeuAc(1)	1751.62	TRUE	7	7	P01831;A2AFG7;Q61490;Q60675;E9PWX1;Q9Z2W9;F8VQJ3
HexNAc(4)Hex(4)Fuc(2)	1752.64	TRUE	27	23	Q91ZX7;Q8BLQ9-2;Q75N73;P43406;Q8R464;P01831;E9PWX1;Q3TYE5;P09055;O88998;O88307;Q8CJH3;O35405;Q62443;Q640R3;Q9QYS2;P84104;P29533;Q810U4;B9EKR1;Q9QUP5;Q9DB72;Q60625
HexNAc(4)Hex(5)Fuc(1)	1768.64	TRUE	99	70	Q91ZX7;Q6P6I8;A0A087WPX3;Q29ZQ5;P07214;Q810U4;P70663;P97300;Q8BGU2;P11438;Q63912;Q80V42;O89001;Q62443;P15209;B2RXS4;Q8R464;Q61838;E9Q035;Q91VX5;E9QNF7;P42703;Q8CJH3;P35438;Q8R366;Q922J6;Q9QYS2;Q6P5F7;P02468;P70408;A2AFG7;Q61735;Q9R1V6-11;Q9WV18;Q80TS3-2;Q9DB72;O88507;Q9JKF6;F8VQJ3;Q8BY89;Q6P5F6;Q80TF3;Q61490;Q8C129;P60755;P21836;Q9WTS5;P48168;Q8BLQ9-2;P56528;E9PXF0;P09470;Q80VM5;P01831;Q9R1V6;E9P…
HexNAc(4)Hex(6)	1784.63	TRUE	22	15	Q8CJH3;Q63912;P20917;P97300;P14231;Q64487;Q64676;E9PWX1;P01831;Q9WTR5;A2AFG7;Q8BLQ9-2;Q8VEK0;Q6P6I8;Q9JKF6
HexNAc(5)Hex(3)Fuc(2)	1793.67	TRUE	4	4	Q8BGU2;Q9QUP5;P01831;Q8K4Z0-2
HexNAc(5)Hex(4)Fuc(1)	1809.67	TRUE	1	1	A2AFG7
HexNAc(3)Hex(4)Fuc(2)NeuAc(1)	1840.66	TRUE	1	1	P01831
HexNAc(3)Hex(5)Fuc(1)NeuAc(1)	1856.66	TRUE	2	2	Q4VA53;Q6PHS9
HexNAc(2)Hex(9)	1864.63	TRUE	318	202	P07214;Q60841;Q61207;P39087;Q9DB72;O08532-4;Q9Z1M0;P21661;Q6PHU5;O70472;P70663;Q91ZX7;Q91V14;Q9EQG7;Q9R1Q9;E9Q035;Q63912;P46978;Q8BXZ1;P60882;Q8BXA5;Q3TDQ1;Q9ER65;E9PWX1;Q9JKR6;P35438;B2RXS4;Q9WTS5;O35598;Q8BYI8;Q91V24;O54991;Q64676;P11835;P24638;Q8C7X2;Q9D5T0;O35604;P57716;P14231;P15209;Q99KF1;P62812;P48441;P26049;Q9CPW5;Q9JIS5;Q2VLH6-2;P09055;Q60805;P14094;Q8CJH3;P43406;O88307;Q80VM5;Q640R3;Q9R…
HexNAc(6)Hex(4)	1866.69	TRUE	60	50	P57716;P21956;E9PWX1;Q3V3R4;P11438;P12960;O35598;E9Q035;Q8BTJ4;Q91ZX7;O88307;Q80VM5;O54991;O08532-4;Q8VEK0;Q6GQU6;P14094;A0A087WPX3;Q99LR1;O35405;Q9R1E6;Q9CY50;Q9WU60;P08113;Q99KW9;P70232;Q3TAS6;Q9QZC2;Q61001;A2ASI5;Q810U4;P46096;Q9JKR6;P10605;Q8VBZ3;Q3UVK0;Q8C129;Q9Z2W9;O35114;P43006;Q00493;P15209;Q9WTS4;P16675;Q9QUR8;Q8C419;Q99JH7;Q8CGM1;P21460;Q61207
HexNAc(3)Hex(6)NeuAc(1)	1872.65	TRUE	40	34	Q61739;P97300;Q00493;P10852;B2RXS4;Q640R3;P20917;P14231;P55066;Q9R1V6-10;P97952;Q61735;O35114;P01831;Q69ZU6;Q99JP7;Q9QY33;E9PWX1;Q8BG07;A2AFG7;Q61490;Q99MR3;P17047;E9PZ16;O09117;Q9R1V6-11;Q9D7G0;Q91ZX7;Q6P6I8;Q9JKF6;P24668;Q8VEK0;Q60675;E9QNF7
HexNAc(4)Hex(4)Fuc(1)NeuAc(1)	1897.68	TRUE	36	28	Q91ZX7;Q640R3;Q922J6;B9EKR1;O35136;O09117;P02468;Q61625;Q9QUP5;Q9DB72;Q9WU60;P09055;P15209;Q810U4;P12960;Q9CS84;P13595;Q62443;P43406;A2AFG7;A0A087WPX3;Q61292;Q01097;Q3TYE5;F8VQJ3;P08113;Q8BTJ4;P70232
HexNAc(7)Hex(3)	1907.71	TRUE	5	5	Q9JKR6;E9PWX1;P14231;Q8BLF1;Q6PHU5
HexNAc(4)Hex(5)NeuAc(1)	1913.68	TRUE	7	6	P55066;Q00493;E9PWX1;P01831;O70354;Q8R464
HexNAc(4)Hex(5)Fuc(2)	1914.7	TRUE	2	2	P01831;Q810U4
HexNAc(4)Hex(6)Fuc(1)	1930.69	TRUE	41	31	P97300;Q29ZQ5;Q80V42;Q8R464;Q8R3H7;Q8R366;Q922J6;P14231;P70408;Q6P6I8;Q9R1V6-11;Q64487;O89001;P01831;Q9WTR5;E9PWX1;Q9JKF6;A2AFG7;P12960;P07214;P61215;Q8BLQ9-2;P11835;A0A087WPX3;Q9R1V6;P63137;Q61735;Q6P5F6;P70663;Q91ZX7;Q61543
HexNAc(5)Hex(3)Fuc(1)NeuAc(1)	1938.71	TRUE	7	6	O35136;Q9QUP5;P01831;Q8K4Z0-2;P12960;Q69Z26
HexNAc(4)Hex(7)	1946.69	TRUE	1	1	P01831
HexNAc(5)Hex(4)NeuAc(1)	1954.7	TRUE	1	1	P01831
HexNAc(5)Hex(4)Fuc(2)	1955.72	TRUE	2	2	P01831;O88507
HexNAc(5)Hex(5)Fuc(1)	1971.72	TRUE	1	1	Q9JKF6
HexNAc(5)Hex(6)	1987.71	TRUE	2	2	Q9WTR5;E9PWX1
HexNAc(6)Hex(4)Fuc(1)	2012.75	TRUE	1	1	Q8BLQ9-2
HexNAc(3)Hex(6)Fuc(1)NeuAc(1)	2018.71	TRUE	43	35	P16092;P97300;P18572;P10852;Q8R464;Q71M36;Q9D8B7;Q640R3;Q922J6;A2AFG7;O09117;Q6P6I8;P97792;Q91ZX7;Q61735;Q9QY33;P97333;P43006;Q29ZQ5;P15209;A0A087WPX3;Q9WTR5;O55026;Q8BTJ4;E9PWX1;P01831;Q9JKF6;Q8R366;A2AQJ7;P11438;Q9QYS2;Q9Z0E8;Q9D387;Q69ZU6;Q61490
HexNAc(2)Hex(10)	2026.69	TRUE	23	20	P46978;E9PWX1;Q9WV18;Q61220;Q08857;Q6PHP6;Q6PHU5;Q3TDQ1;O35114;O54991;Q9CPW5;Q9R1V6-16;Q8BQ86;O88307;Q9D1T0;Q810U4;P16301;P61315;Q6PHS9;Q9Z1M0
HexNAc(6)Hex(5)	2028.74	TRUE	3	3	Q8VEK0;Q810U4;Q6NXK8-2
HexNAc(7)Hex(3)Fuc(1)	2053.77	TRUE	1	1	Q9JKR6
HexNAc(4)Hex(5)Fuc(1)NeuAc(1)	2059.73	TRUE	7	7	Q91ZX7;Q91VX5;Q9QUP5;Q922J6;O09114;Q69ZU6;Q61292
HexNAc(7)Hex(4)	2069.77	TRUE	1	1	Q810U4
HexNAc(4)Hex(6)NeuAc(1)	2075.73	TRUE	7	4	P01831;E9PWX1;P20917;P14231
HexNAc(4)Hex(6)Fuc(2)	2076.75	TRUE	33	23	A0A087WPX3;P97300;Q8R464;Q63912;P24638;Q68EF4;Q8R366;Q640R3;P70408;E9PWX1;P01831;Q6P6I8;Q61735;O55026;A2AFG7;P60755;Q8BLQ9-2;Q80VM5;Q80ZD8;Q9JKF6;P16092;F6WUM4;Q9Z0L0
HexNAc(4)Hex(7)Fuc(1)	2092.75	TRUE	2	2	P11438;P11627
HexNAc(5)Hex(4)Fuc(1)NeuAc(1)	2100.76	TRUE	1	1	Q29ZQ5
HexNAc(8)Hex(3)	2110.79	TRUE	3	3	Q9R1E6;Q9JKR6;Q6NXK7
HexNAc(6)Hex(3)Fuc(1)NeuAc(1)	2141.79	TRUE	1	1	Q60625
HexNAc(6)Hex(4)Fuc(2)	2158.8	TRUE	1	1	P14094
HexNAc(2)Hex(11)	2188.74	TRUE	1	1	Q3UNZ8
HexNAc(4)Hex(5)Fuc(2)NeuAc(1)	2205.79	TRUE	1	1	P09055
HexNAc(4)Hex(6)Fuc(1)NeuAc(1)	2221.79	TRUE	8	8	Q8R464;Q640R3;P98086;Q29ZQ5;Q8BXZ1;A2AFG7;P01831;Q8C419
HexNAc(4)Hex(7)NeuAc(1)	2237.78	TRUE	5	5	O08677;A0A0R4J0I1;P14426;Q8K0E8;Q61838
HexNAc(5)Hex(4)NeuAc(2)	2245.8	TRUE	2	2	Q29ZQ5;P01831
HexNAc(8)Hex(4)	2272.85	TRUE	2	2	P14231;P11438
HexNAc(5)Hex(8)	2311.82	TRUE	2	2	P15209;Q8CJH3
HexNAc(9)Hex(3)	2313.87	TRUE	1	1	P15209
HexNAc(2)Hex(12)	2350.79	TRUE	1	1	Q3UNZ8
HexNAc(4)Hex(5)Fuc(1)NeuAc(2)	2350.83	TRUE	4	4	Q3TYE5;P98086;P15209;Q922J6
HexNAc(4)Hex(5)Fuc(3)NeuAc(1)	2351.85	TRUE	7	7	B9EKR1;Q922J6;O09117;Q8R366;P98086;P14094;P97370
HexNAc(6)Hex(7)	2352.85	TRUE	3	3	P97370;Q810U4;P11438
HexNAc(7)Hex(6)	2393.87	TRUE	1	1	Q9JKR6
HexNAc(5)Hex(5)Fuc(2)NeuAc(1)	2408.87	TRUE	2	2	Q07797;Q80TR1
HexNAc(6)Hex(3)Fuc(1)NeuAc(2)	2432.88	TRUE	6	6	Q60625;Q9QUP5;P55066;P14231;Q80WM4;Q920P3
HexNAc(8)Hex(5)	2434.9	TRUE	9	9	P14231;P35438;P11438;P21661;Q8C341;Q920P3;Q80UG2;Q9DCF1;Q6P6I8
HexNAc(5)Hex(8)Fuc(1)	2457.88	TRUE	2	2	Q80Z24;Q61735
HexNAc(9)Hex(3)Fuc(1)	2459.93	TRUE	1	1	Q60625
HexNAc(6)Hex(6)NeuAc(1)	2481.89	TRUE	1	1	P18572
HexNAc(6)Hex(6)Fuc(2)	2482.91	TRUE	1	1	Q6PHS9-2
HexNAc(5)Hex(5)Fuc(1)NeuAc(2)	2553.91	TRUE	1	1	Q29ZQ5
HexNAc(5)Hex(6)NeuAc(2)	2569.9	TRUE	1	1	O09117
HexNAc(5)Hex(6)Fuc(4)	2571.95	TRUE	1	1	P14231
HexNAc(8)Hex(5)Fuc(1)	2580.96	TRUE	2	2	Q9DBY4;O35604
HexNAc(6)Hex(5)Fuc(2)NeuAc(1)	2611.95	TRUE	1	1	P14094
HexNAc(6)Hex(9)	2676.95	TRUE	2	2	Q60625;P26049
HexNAc(7)Hex(7)Fuc(1)	2701.98	TRUE	1	1	P08113
HexNAc(6)Hex(5)Fuc(1)NeuAc(2)	2756.99	TRUE	4	4	P23818;Q62165;Q29ZQ5;P23819
HexNAc(6)Hex(6)Fuc(2)NeuAc(1)	2774	TRUE	1	1	P23819
HexNAc(6)Hex(7)Fuc(3)	2791.02	TRUE	1	1	P14231
HexNAc(9)Hex(6)	2800.03	TRUE	1	1	P11438
HexNAc(8)Hex(8)	2921.06	TRUE	1	1	P23819
HexNAc(9)Hex(6)Fuc(1)	2946.09	TRUE	1	1	P11438
HexNAc(6)Hex(7)Fuc(3)NeuAc(1)	3082.12	TRUE	4	4	Q9R1Q9;Q80VX2;P23819;Q6P6I8
HexNAc(7)Hex(8)Fuc(1)NeuAc(1)	3155.13	TRUE	1	1	Q80Z24
HexNAc(6)Hex(7)NeuAc(3)	3226.13	TRUE	1	1	Q6P6I8
HexNAc(8)Hex(9)Fuc(1)	3229.17	TRUE	1	1	P43006
HexNAc(6)Hex(9)Fuc(1)NeuAc(2)	3405.2	TRUE	1	1	P11438
HexNAc(9)Hex(9)Fuc(1)	3432.25	TRUE	1	1	P11438
HexNAc(9)Hex(10)	3448.24	TRUE	1	1	P11438
HexNAc(6)Hex(7)NeuAc(4)	3517.23	TRUE	1	1	Q9R1Q9
